# Transient cell-in-cell formation underlies tumor resistance to immunotherapy

**DOI:** 10.1101/2020.09.10.287441

**Authors:** Amit Gutwillig, Nadine Santana-Magal, Leen Farhat-Younis, Diana Rasoulouniriana, Asaf Madi, Chen Luxenburg, Jonathan Cohen, Krishnanand Padmanabhan, Noam Shomron, Guy Shapira, Meora Feinmesser, Oran Zlotnik, Reno Debets, Nathan E. Reticker-Flynn, Peleg Rider, Yaron Carmi

## Abstract

Despite the remarkable success of immunotherapy in cancer, most patients will develop resistant tumors. While the main conceptual paradigm suggests that relapsed clones emerge through a process of clonal selection and immunoediting, currently little evidence directly demonstrates this process in epithelial cancers.

To study this process, we established several mouse models in which tumors drastically regress following immunotherapy, yet resistant tumors relapse within a few weeks of treatment cessation. Whole exome analyses indicated that relapsed tumors share hundreds of neo-antigens with the primary tumors and are comparably killed by reactive T cells. Examination of tumor cells that survive immunotherapies revealed that they structure a transient cell-in-cell formation, which is impenetrable to immune-derived cytotoxic compounds and to chemotherapies. This formation is mediated predominantly by a cell-membrane protein on activated T cells, which subsequently induces epidermal growth factor receptors and STAT3 phosphorylation in tumors cells. In contrast to previous reports on cell-in-cell formations, here both cells remain alive and can disseminate into single tumor cells once T cells are no longer present.

Overall, this work highlights a powerful resistance mechanism which enable tumor cells to survive immune pressure and provides a new theoretical framework for combining chemotherapies and immunotherapies.
