## Supplementary table 1 for "Transient cell-in-cell formation underlies tumor resistance to immunotherapy"

### Sheet: Sheet1
Gene_ID	ENSMUSG00000031872	ENSMUSG00000052563	ENSMUSG00000067215	ENSMUSG00000052563	ENSMUSG00000026211	ENSMUSG00000024979	ENSMUSG00000024979	ENSMUSG00000031381	ENSMUSG00000042254	ENSMUSG00000034881	ENSMUSG00000059395	ENSMUSG00000020042	ENSMUSG00000022899	ENSMUSG00000034881	ENSMUSG00000023092	ENSMUSG00000022899	ENSMUSG00000052563	ENSMUSG00000031142	ENSMUSG00000095041	ENSMUSG00000052563	ENSMUSG00000042254	ENSMUSG00000021606	ENSMUSG00000099083	ENSMUSG00000038298	ENSMUSG00000032091	ENSMUSG00000047237	ENSMUSG00000095041
Transcript_ID	ENSMUST00000171018,ENSMUST00000212979	ENSMUST00000064493,ENSMUST00000117859	ENSMUST00000095755	ENSMUST00000064493,ENSMUST00000117859	ENSMUST00000113567	ENSMUST00000124545	ENSMUST00000124545	ENSMUST00000033754,ENSMUST00000112255,ENSMUST00000112257,ENSMUST00000133813,ENSMUST00000151911	ENSMUST00000048762	ENSMUST00000105325	ENSMUST00000068235	ENSMUST00000020231,ENSMUST00000105307	ENSMUST00000023616,ENSMUST00000164579,ENSMUST00000165531	ENSMUST00000105325	ENSMUST00000114773	ENSMUST00000023616,ENSMUST00000164579,ENSMUST00000165531	ENSMUST00000064493,ENSMUST00000117859	ENSMUST00000115725,ENSMUST00000115726,ENSMUST00000133637,ENSMUST00000155090	ENSMUST00000178343,ENSMUST00000179505	ENSMUST00000064493,ENSMUST00000117859	ENSMUST00000048762	ENSMUST00000022097,ENSMUST00000147407	ENSMUST00000108828,ENSMUST00000169033,ENSMUST00000184485,ENSMUST00000184616,ENSMUST00000184906	ENSMUST00000058865,ENSMUST00000107069,ENSMUST00000107070,ENSMUST00000153256	ENSMUST00000034599	ENSMUST00000054925,ENSMUST00000198076	ENSMUST00000178343,ENSMUST00000179505
Gene Symbol	Bean1	D930048N14Rik	Usp51	D930048N14Rik	Obsl1	Tectb	Tectb	Piga	Cilp	Tbxa2r	Nkapl	Btbd11	Slc15a2	Tbxa2r	Fhl1	Slc15a2	D930048N14Rik	Cacna1f	AC149090	D930048N14Rik	Cilp	Ndufs6	Atf7	Pdzk1	Tmprss4	Fbxw21	AC149090
	H-2-Db	H-2-Db	H-2-Kb	H-2-Kb	H-2-Db	H-2-Kb	H-2-Db	H-2-Db	H-2-Db	H-2-Db	H-2-Kb	H-2-Kb	H-2-Db	H-2-Db	H-2-Kb	H-2-Db	H-2-Kb	H-2-Kb	H-2-Kb	H-2-Kb	H-2-Kb	H-2-Db	H-2-Db	H-2-Db	H-2-Db	H-2-Kb	H-2-Kb
AF	ASPLKKSEL	ASPASPGFL	KILGLLSSL	RSLPPLSQV	LCPGNKYEM	IAQYVYSGL	ASVTSQMFF	LTNGLNVYYL	FSGVAQQPL	MMVQLVAIM	SLLSRPEGL	AAYCTAAAL	AGSLISTFI	EMMVQLVAI	YVAFLAQKL	NAGSLISTF	FLPEPASKL	VVKIVAYGL	RVLGPHSQV	TSPSEPFQL	MAPLRFSGV	AALTFRRLL	SAHPMPSEA	KGVYLTDIM	YGGKMSDML	RGPKKIKKF	HYLLPFRVL
B16F10	1	1	1	1	0.992	0.974	0.974	0.978	0.969	0.985	1	0.954	0.981	0.985	0.99	0.981	1	0.975	0.958	1	0.969	0.981	0.744	0.988	0.721	0.979	0.958
Untreated 1	0.983	1	1	1	0.999	0.961	0.961	1	0.989	0.975	0.952	1	0.987	0.975	0.994	0.987	1	1	0.946	1	0.989	0.976	0.746	0.982	0.72	0.945	0.946
Untreated 2	0.988	1	1	1	0.974	0.938	0.938	1	0.966	0.966	0.946	1	0.983	0.966	0.992	0.983	1	0.974	0.948	1	0.966	1	0.687	0.965	0.706	0.98	0.948
Untreated 3	0.978	0.9	0.978	0.9	0.977	0.975	0.975	0.995	0.969	0.984	0.972	1	0.98	0.984	0.981	0.98	0.9	0.974	0.94	0.9	0.969	0.959	0.705	0.983	0.721	0.972	0.94
IT 1	0.97	1	1	1	0.987	0.985	0.985	1	0.972	1	0.983	0.971	0.968	1	1	0.968	1	1	0.961	1	0.972	0.958	0.722	0.979	0.724	0.973	0.961
IT 2	0.959	1	1	1	0.985	0.966	0.966	0.911	0.968	0.97	0.939	1	0.988	0.97	0.998	0.988	1	1	0.956	1	0.968	0.948	0.674	0.986	0.776	0.985	0.956
Relapsed 1	0.95	0.949	1	0.949	0.978	0.948	0.948	0.974	0.967	0.962	0.95	1	0.979	0.962	0.976	0.979	0.949	0.964	0.958	0.949	0.967	0.976	0.786	0.985	0.66	0.973	0.958
Relapsed 2	0.983	1	1	1	0.998	0.964	0.964	0.97	0.976	1	0.984	0.954	0.985	1	0.993	0.985	1	0.974	0.957	1	0.976	0.967	0.696	0.988	0.773	0.97	0.957
MUPEXI Score	ASPLKKSEL	ASPASPGFL	KILGLLSSL	RSLPPLSQV	LCPGNKYEM	IAQYVYSGL	ASVTSQMFF	LTNGLNVYYL	FSGVAQQPL	MMVQLVAIM	SLLSRPEGL	AAYCTAAAL	AGSLISTFI	EMMVQLVAI	YVAFLAQKL	NAGSLISTF	FLPEPASKL	VVKIVAYGL	RVLGPHSQV	TSPSEPFQL	MAPLRFSGV	AALTFRRLL	SAHPMPSEA	KGVYLTDIM	YGGKMSDML	RGPKKIKKF	HYLLPFRVL
B16F10	100	100	100	100	99	97	97	97	96	96	95	95	93	93	89	87	87	83	81	80	74	73	72	72	72	71	71
Untreated 1	98	100	100	100	100	96	96	99	98	95	91	100	94	92	90	88	87	85	80	80	75	73	73	72	72	69	70
Untreated 2	99	100	100	100	97	94	94	99	96	94	90	100	94	91	90	87	87	83	80	80	74	75	67	71	71	72	71
Untreated 3	98	90	98	90	98	97	97	99	96	96	93	100	93	93	89	87	78	83	79	72	74	72	69	72	72	71	70
IT 1	97	100	100	100	99	98	98	99	96	97	94	97	92	94	90	86	87	85	81	80	74	71	70	72	72	71	72
IT 2	96	100	100	100	98	97	97	90	96	95	90	100	94	92	90	88	87	85	80	80	74	71	66	72	77	72	71
Relapsed 1	95	95	100	95	98	95	95	97	96	94	91	100	93	91	88	87	83	82	81	75	74	73	77	72	66	71	71
Relapsed 2	98	100	100	100	100	96	96	96	97	97	94	95	94	94	90	87	87	83	81	80	74	72	68	72	77	71	71
