## Supplementary table 2 for "Transient cell-in-cell formation underlies tumor resistance to immunotherapy"

### Sheet: Sheet1
gene ID	B16F10 1	B16F10 2	B16F10 3	Relapsed 1	Relapsed 2	Relapsed 3	Tumor 1	Tumor 2	Tumor 3
ENSMUSG00000051285	8.2	7.58	7.8	8.39	8.14	8.58	8.05	8.35	8.3
ENSMUSG00000061024	9.61	9.89	9.54	8.94	9.89	9.59	9.47	9.39	9.48
ENSMUSG00000028033	4.03	5.21	5.31	5.52	5.08	5.17	6	5.97	5.82
ENSMUSG00000041670	2.03	3.21	2.22	1.73	1.79	1.26	1.25	3.35	0.77
ENSMUSG00000037470	11.06	10.83	10.88	10.61	10.94	10.93	11.19	11.2	11.09
ENSMUSG00000052331	6.73	6.8	6.93	6.79	7.27	7.32	6.83	7.34	7.31
ENSMUSG00000063558	8.22	6.33	7.71	7.38	6.7	7.86	6.64	6.76	7.04
ENSMUSG00000026037	10.45	10.47	10.3	10.06	10.35	9.77	9.94	9.77	9.8
ENSMUSG00000041075	9.87	10.18	9.87	9.45	10.26	9.85	9.57	9.74	9.74
ENSMUSG00000026193	8.46	9.64	9.87	9.63	8.46	8.17	13.12	12.94	12.89
ENSMUSG00000026176	9.5	9.56	9.62	9.6	9.48	9.72	9.79	9.56	9.73
ENSMUSG00000051703	5.2	4.44	4.59	4.27	4.43	5.03	4.71	4.94	4.86
ENSMUSG00000026235	4.36	5.09	4.01	4.14	4.31	5.13	3.57	4.13	4.23
ENSMUSG00000004364	10.22	10.46	10.3	10.17	10.4	10.21	10.53	10.5	10.52
ENSMUSG00000026219	11.21	11.46	11.34	11.36	11.56	11.48	11.52	11.7	11.68
ENSMUSG00000026275	8.57	8.97	9.13	9.09	9.02	8.95	8.82	8.96	9.01
ENSMUSG00000064302	8.81	9.17	9.09	9.27	9.26	9.51	9.54	9.57	9.55
ENSMUSG00000036104	9.21	8.84	9.19	9.26	9.12	9.53	8.93	8.83	8.83
ENSMUSG00000026355	10.15	11.49	11.28	11.11	11.34	10.75	10.97	11.24	11.14
ENSMUSG00000026399	0	0	0	0	0	0	7.42	7.84	7.83
ENSMUSG00000016526	6.36	5.63	6.11	6.04	5.36	5.35	5.25	5.3	5.3
ENSMUSG00000026447	0	1.63	2.67	1.95	2.49	0.94	4.05	4.63	4.1
ENSMUSG00000009418	8.41	10.05	10.22	10.56	10.21	10.26	10.35	10.68	10.4
ENSMUSG00000026404	7.56	7.53	7.54	7.52	7.9	7.88	7.66	7.92	7.74
ENSMUSG00000066800	5.84	5.44	6.76	6.28	5.22	6.9	6.38	6.27	6.17
ENSMUSG00000026715	5.84	4.21	4.85	5.09	5.45	5.74	3.25	4.79	4.94
ENSMUSG00000040124	6.56	7.05	7.08	6.77	7.04	7.31	7.22	7.23	7.15
ENSMUSG00000039318	9.35	9.36	9.26	9.02	9.12	9.74	9.42	9.55	9.48
ENSMUSG00000026605	9.07	9.44	9.58	8.73	9.48	9.18	9.24	9.49	9.03
ENSMUSG00000010175	6.79	4.95	5.22	5.57	5.7	5.81	5.89	5.94	5.42
ENSMUSG00000026634	8.87	8.42	8.43	8.46	8.8	8.96	8.82	8.67	8.67
ENSMUSG00000026648	6.84	6.33	6.28	6.2	6.61	6.61	6.15	6.13	5.98
ENSMUSG00000026726	6.79	7.89	8.34	8.08	8.38	8.15	8.81	8.9	8.46
ENSMUSG00000026718	9.36	8.69	8.61	9.28	8.56	8.73	9.2	8.88	8.82
ENSMUSG00000017418	8.39	7.67	7.8	8.03	8.17	8.04	8.98	8.65	8.7
ENSMUSG00000026965	8.52	8.4	8.61	8.62	8.62	8.73	8.71	8.7	8.84
ENSMUSG00000026924	9.97	9.17	9.23	9.37	9.43	9.53	10.11	9.9	9.88
ENSMUSG00000026923	6.43	6.44	6.67	5.95	4.25	6.54	6.6	6.77	6.36
ENSMUSG00000007476	6.56	6.09	5.85	5.99	5.48	5.45	6.05	6.04	5.36
ENSMUSG00000001855	8.94	9.32	9.39	9.27	9.42	9.23	9.38	9.53	9.38
ENSMUSG00000039262	11.35	11.25	11.04	11.34	11.01	11.32	11.29	11.58	11.6
ENSMUSG00000039021	6.2	6.58	6.56	6.39	6.26	6.29	6.57	6.19	6.45
ENSMUSG00000035392	7.94	8.2	8.3	9	8.42	8.4	8.13	7.87	8.07
ENSMUSG00000052155	7.81	7.91	7.76	7.72	7.83	7.8	8.27	8.02	7.73
ENSMUSG00000026950	3.62	5.33	5.27	5.73	4.6	4.15	4.05	6.63	5.82
ENSMUSG00000026826	5.03	5.95	6.12	5.43	4.79	5.01	10.22	9.37	9.94
ENSMUSG00000059742	2.03	0	2.46	1.95	2.25	2.94	2.83	2.87	1.77
ENSMUSG00000075324	6.12	5.8	5.86	6.28	5.74	5.37	5.05	5.45	4.77
ENSMUSG00000034810	0	0	-1.24	0	0	-1.06	5.77	6.35	6.1
ENSMUSG00000075273	5.62	3.21	4.8	5.83	5.02	5.64	4.71	4.94	5.23
ENSMUSG00000051747	2.03	1.63	3.89	2.46	3.7	4.56	5.77	5.45	4.58
ENSMUSG00000044033	7.24	6.91	6.73	7.14	7.4	8.19	7.72	7.76	7.95
ENSMUSG00000027067	11.31	11.55	11.43	11.05	11.34	10.91	11.24	11.18	11.06
ENSMUSG00000057378	5.84	5.44	5.27	5.76	6.07	5.75	5.42	4.87	4.68
ENSMUSG00000027304	8.52	9.17	9.06	8.77	9.05	8.97	8.97	8.97	9.19
ENSMUSG00000027298	7.49	6.76	6.57	7.02	6.88	7.1	7.57	7.19	7.58
ENSMUSG00000027284	7.94	8.33	8.13	7.94	8.37	8	7.82	7.82	7.84
ENSMUSG00000043909	8.93	8.97	9.01	9.05	8.95	9.18	8.97	8.97	9.04
ENSMUSG00000027204	0	0	2.22	2.31	0	-0.06	11.33	11.21	11.03
ENSMUSG00000027365	9.98	9.95	9.86	10.01	10.1	10.1	9.79	9.8	9.7
ENSMUSG00000037902	11.4	10.99	10.55	10.9	11.09	11.51	10.86	10.62	10.3
ENSMUSG00000027312	9.18	9.52	9.51	9.71	9.68	9.85	9.71	9.47	9.37
ENSMUSG00000027276	6.03	7.78	8.1	7.54	6.19	6.07	7.33	7.25	6.9
ENSMUSG00000027422	10.62	10.56	10.5	10.27	10.66	10.59	11.64	11.31	11.2
ENSMUSG00000027423	10.51	10.88	10.7	10.48	10.7	10.19	10.61	10.42	10.48
ENSMUSG00000027472	8.75	8.46	8.88	8.67	8.51	8.84	8.22	7.81	7.54
ENSMUSG00000017858	8.66	8.47	8.25	8.24	8.41	8.53	8.47	8.29	8.68
ENSMUSG00000017817	6.68	6.53	7.01	3.14	5.27	4.77	6.74	6.89	7.75
ENSMUSG00000048486	8.1	8.05	7.78	7.52	7.61	7.6	7.51	7.25	7.33
ENSMUSG00000017307	6.56	6.15	6.36	6.42	6.04	6.24	6.29	5.35	6.1
ENSMUSG00000074582	9.14	9.37	9.2	9.15	9.55	9.74	9.41	9.26	9.2
ENSMUSG00000050556	4.62	1.63	2.57	3.05	2.49	2.4	4.25	3.35	3.58
ENSMUSG00000027523	13.1	13.14	12.98	13.46	13.24	13.5	13.55	13.53	13.7
ENSMUSG00000031166	8.43	7.44	8.15	8.12	7.82	8.58	7.86	7.87	7.94
ENSMUSG00000064127	8.49	8.82	8.86	8.6	8.96	8.72	8.69	8.83	8.89
ENSMUSG00000031093	8.03	8.12	8.1	8.22	7.97	7.79	8.5	8.52	8.52
ENSMUSG00000035776	7.81	7.53	7.96	7.84	7.36	8	8.04	7.8	7.66
ENSMUSG00000045103	4.03	3.21	3.71	4.23	4.67	4.77	4.83	4.55	4.36
ENSMUSG00000079509	8.32	8.51	8.64	8.62	8.22	8.3	9.03	8.87	8.8
ENSMUSG00000035045	4.62	5.09	5.13	5.78	4.94	5.37	4.42	4.13	4.86
ENSMUSG00000043384	6.03	3.95	6.09	6.12	5.98	5.93	5.95	6.1	5.63
ENSMUSG00000031352	7.87	8.34	7.8	7.73	8	7.81	7.57	7.81	7.9
ENSMUSG00000027599	9.15	9.31	9.25	9.16	9.38	9.14	8.97	9	8.97
ENSMUSG00000039286	9.01	9.05	9.13	9.33	8.88	9.29	9.77	9.26	9.16
ENSMUSG00000027695	7.08	7.09	7.39	7.73	7.27	7.26	7.75	7.53	7.4
ENSMUSG00000037400	8.98	9.23	9.01	8.89	8.77	9	9.19	9.45	9.3
ENSMUSG00000037270	8.84	8.42	8.64	8.69	8.63	8.68	8.79	9.06	8.74
ENSMUSG00000025757	7.56	7.8	7.84	8.09	7.27	7.93	7.22	7.57	7.34
ENSMUSG00000027797	7.46	8.99	8.82	10.26	8.22	9.17	9.33	9.71	9.32
ENSMUSG00000036334	2.03	2.63	3.08	3.14	3.7	3.7	6.8	7.23	6.98
ENSMUSG00000008604	9.92	10.33	10.2	9.52	10.1	9.59	9.84	9.84	10.01
ENSMUSG00000028053	9.43	9.38	9.42	9.33	9.27	9.19	9.6	9.39	9.59
ENSMUSG00000060671	8.76	8.5	8.62	7.92	8.12	8.31	8.82	8.33	8.46
ENSMUSG00000027938	0	3.21	3.08	1.95	1.6	0.53	2.83	1.55	0.77
ENSMUSG00000042312	6.28	5.88	6.42	5.96	5.91	6.95	6	6.19	6.17
ENSMUSG00000038902	8.57	8.57	8.58	8.37	8.64	8.58	9.3	9.25	9.11
ENSMUSG00000038861	8.95	8.68	8.78	8.68	8.74	8.81	8.71	8.74	8.92
ENSMUSG00000038298	5.49	5.53	5.45	5.19	4.98	5.33	5.42	5.13	4.94
ENSMUSG00000033285	8.81	9.21	8.95	8.28	9.12	8.48	8.72	8.9	8.58
ENSMUSG00000027864	0	1.63	0.34	0.14	-1.21	1.26	7.6	7.25	6.96
ENSMUSG00000008730	9.23	9.31	9.5	9.39	9.3	9.28	9.65	9.65	9.82
ENSMUSG00000068740	7.94	7.58	7.5	7.77	7.56	7.78	8.12	8.31	7.97
ENSMUSG00000027999	8.08	7.46	7.63	7.55	7.47	7.44	8.18	7.63	7.62
ENSMUSG00000028032	8.41	9.44	9.13	8.76	9.53	8.93	9.65	9.49	9.38
ENSMUSG00000046818	7.59	6.02	7.07	6.99	6.71	6.79	5.83	4.94	5.42
ENSMUSG00000028152	7.08	7.15	7.01	6.98	6.67	6.15	7.05	6.55	6.86
ENSMUSG00000028270	5.36	5.53	8.69	7.05	4.65	6.79	7.83	8.93	10.9
ENSMUSG00000052544	3.62	6.21	5.9	6.27	6.54	5.61	6.25	6.22	6.42
ENSMUSG00000028207	9.32	9.4	9.59	10.15	9.47	9.25	10.17	10.27	9.95
ENSMUSG00000040128	8.32	7.61	7.84	9	7.34	8.2	10.25	9.91	10.28
ENSMUSG00000028438	6.56	6.88	6.47	6.73	6.82	6.76	6.05	6.81	6.61
ENSMUSG00000059049	2.03	1.63	2.57	4.31	2.37	3.33	4.57	4.55	4.1
ENSMUSG00000028718	7.46	7.56	7.54	7.34	7.53	7.3	7.82	7.61	7.74
ENSMUSG00000043155	2.03	1.63	2.22	2.31	2.7	2.75	2.25	3.13	0
ENSMUSG00000033365	9.62	9.46	9.75	9.29	9.13	9.47	8.85	8.81	8.63
ENSMUSG00000033191	0	0	-1.24	0	0	0	4.25	3.13	3.1
ENSMUSG00000043962	10.06	9.94	10.15	9.99	10.24	9.95	10.42	10.44	10.34
ENSMUSG00000050390	8.49	8.44	8.52	8.08	7.54	8.78	8.87	8.77	8.82
ENSMUSG00000053730	5.2	5.72	6.09	5.87	5.49	5.35	5.71	5.76	5.58
ENSMUSG00000040761	10.3	10.24	10.19	9.94	10.47	10.29	10.61	10.65	10.54
ENSMUSG00000028914	7.49	6.67	7.07	7.47	6.99	7.37	7.67	7.55	7.31
ENSMUSG00000044496	9.04	9.7	9.69	9.72	9.55	9.74	9.12	9.16	9.45
ENSMUSG00000028977	5.84	4.8	4.28	3.78	4.15	4.37	5.71	4.79	5.68
ENSMUSG00000029062	8.77	8.86	8.9	8.76	8.96	8.88	8.93	8.95	9.01
ENSMUSG00000050796	5.73	6.67	6.6	6.7	6.65	6.84	6.38	6.22	6.06
ENSMUSG00000005907	7.76	7.41	7.39	7.76	7.7	7.79	7.4	7.49	7.4
ENSMUSG00000063531	5.36	5.33	5.59	6.85	5.16	5.7	4.95	5.4	5.63
ENSMUSG00000061601	2.03	0	2.22	2.31	2.25	3.58	1.25	2.87	3.1
ENSMUSG00000040118	0	0	0	0	0	0	4.83	5.35	4.47
ENSMUSG00000028864	0	0	0	0	0	0	2.83	3.87	3.58
ENSMUSG00000028999	7.59	7.61	7.34	7.11	7.64	7.57	7.71	7.35	7.33
ENSMUSG00000029134	0	4.44	4.67	5.62	1.37	2.4	1.25	0.55	1.77
ENSMUSG00000029106	9.55	9.63	9.8	9.94	9.56	10.08	10.18	10.26	10.15
ENSMUSG00000029098	7.56	6.63	7.37	7.62	7.04	7.85	6.83	6.89	7.02
ENSMUSG00000029198	9.09	9.31	9.24	9.16	9.07	8.98	9.44	9.17	9.19
ENSMUSG00000061755	8.9	8.66	8.84	8.71	8.95	9.03	9.18	9.4	9.13
ENSMUSG00000015880	9.85	9.54	9.41	8.95	9.65	8.85	8.98	9.01	9.1
ENSMUSG00000029189	0	1.63	-1.24	-0.86	0	0	4.57	4.55	4.36
ENSMUSG00000029202	10.75	10.72	10.61	10.43	10.71	10.43	10.74	10.81	10.71
ENSMUSG00000029231	2.03	3.21	3.85	2.84	4.54	0.94	8.67	8.07	8.07
ENSMUSG00000029233	7.32	7.84	7.77	7.74	7.91	7.98	7.51	7.46	7.54
ENSMUSG00000029250	9.6	10.28	10.14	10.05	10.27	9.86	9.95	10.05	10.12
ENSMUSG00000054932	0	2.63	2.67	1.46	-0.21	0	0	0	0
ENSMUSG00000029334	3.03	6.09	6.8	4.19	2.88	2.26	4.42	4.01	3.1
ENSMUSG00000029290	7.36	8.46	8.44	8.26	8.8	8.62	8.13	8.19	8.37
ENSMUSG00000041939	6.73	6.99	7.55	7.58	7.34	7.41	7.79	7.92	8.03
ENSMUSG00000029516	6.79	7.05	7.25	7.05	7.45	7.08	7.46	7.38	7.61
ENSMUSG00000029454	4.03	4.21	3.08	2.95	3.04	3.19	3.83	3.13	3.58
ENSMUSG00000038569	5.94	6.15	6.3	6.04	5.88	5.86	5.42	5.13	5.58
ENSMUSG00000029468	7.81	7.49	8	7.5	7.29	7.49	8.18	7.77	7.58
ENSMUSG00000038095	9.92	9.81	9.64	9.75	9.71	9.75	10.03	9.95	9.92
ENSMUSG00000029480	8.43	8.36	8.62	8.16	8.57	8.32	8.14	8.56	8.57
ENSMUSG00000029715	6.62	6.88	7.24	7.14	7.14	6.96	6.53	6.9	6.88
ENSMUSG00000036718	6.28	6.15	6.75	6.79	5.45	6.62	6.49	6.99	6.55
ENSMUSG00000038970	8.83	9.02	9.07	9.11	9.39	9.38	9.37	9.6	9.3
ENSMUSG00000045482	9.82	9.74	9.79	9.82	10	9.99	9.91	10.01	10.04
ENSMUSG00000029648	0	0	0	0	0	0	4.83	4.35	4.23
ENSMUSG00000041147	7.79	7.51	7.76	7.51	7.61	7.56	7.6	8.2	8.17
ENSMUSG00000033970	8.3	8.82	8.72	8.29	8.8	8.22	8.29	8.56	8.49
ENSMUSG00000012535	10.87	11.01	10.88	10.99	11.07	10.82	10.75	10.81	10.71
ENSMUSG00000007216	6.12	6.02	6.11	6.22	6.37	6.61	6.05	5.67	6.13
ENSMUSG00000029822	6.03	7.02	7.32	7.59	6.95	6.54	6.64	6.79	7.28
ENSMUSG00000043219	3.62	2.63	3.01	1.95	3.88	3.26	3.57	4.13	2.77
ENSMUSG00000043496	0	0	0	0	0	0	4.57	4.13	4.36
ENSMUSG00000053977	0	0	0	0	0	-1.06	0	1.55	2.77
ENSMUSG00000057230	10.06	10.1	10	9.96	10.3	10.37	10.02	10.03	9.9
ENSMUSG00000030094	8.56	8.1	8.43	8.09	8.21	8.34	8.4	8.43	8.45
ENSMUSG00000035357	6.03	8.66	8.97	8.97	9.39	7.96	8.03	7.96	7.23
ENSMUSG00000030264	9.63	8.86	9.15	9.02	9.09	9.17	8.93	8.69	8.76
ENSMUSG00000034023	8.71	8.96	9.04	8.97	9.09	8.67	8.97	8.89	8.95
ENSMUSG00000051331	6.73	5.21	5.71	5.84	5.71	6.51	6.38	6.04	6.23
ENSMUSG00000030019	8.88	9.18	9.04	9.08	9.01	9.09	8.44	8.47	8.59
ENSMUSG00000038527	6.43	5.95	6.95	6.59	5.52	6.5	6.2	6.3	6.5
ENSMUSG00000030353	7.43	8.2	8.24	8.52	7.06	7.1	5.64	6.1	5.9
ENSMUSG00000090698	9.4	9.01	9.05	9.09	9.21	9.46	10.38	10.23	10.4
ENSMUSG00000030303	8.3	8.89	8.64	8.68	8.73	8.54	8.42	8.35	8.05
ENSMUSG00000004371	0	0	2.93	1.73	-0.21	0.53	5.25	3.55	0.77
ENSMUSG00000033847	0	2.63	2.67	3.31	2.79	2.94	2.25	2.13	3.1
ENSMUSG00000074364	5.84	5.95	6.14	6.67	4.22	4.92	7.6	7.26	7.39
ENSMUSG00000006021	5.62	6.15	6.26	6.35	6.22	6.32	6.77	6.65	6.55
ENSMUSG00000001918	11.32	9.36	9.29	9.31	9.44	9.31	10.87	10.41	10.4
ENSMUSG00000057101	9.47	8.53	8.36	8.41	8.38	8.37	8.65	8.26	8.14
ENSMUSG00000045039	10.01	9.75	9.83	9.94	9.6	9.82	10.15	10.27	9.97
ENSMUSG00000040488	6.62	7.12	7.77	6.4	4.62	6.68	6.86	6.83	7.17
ENSMUSG00000054808	10.91	12.33	12.45	12.15	11.82	11.55	11.78	11.97	12.09
ENSMUSG00000046056	0	1.63	2.67	4	2.11	3.11	5.83	5.55	4.58
ENSMUSG00000060601	9.42	9.04	9.21	9.28	9.05	9.45	9.21	9.25	9.41
ENSMUSG00000003429	11.22	11.66	11.37	10.87	11.38	10.96	11.61	11.51	11.49
ENSMUSG00000074129	9.45	9.45	9.12	8.95	9.47	8.73	8.98	8.91	8.8
ENSMUSG00000023467	5.84	2.63	4.05	4.14	2.96	4.8	5.57	4.45	4.47
ENSMUSG00000030451	9.11	8.7	9.15	9.05	9.06	9.46	9.44	9.36	9.05
ENSMUSG00000033585	0	0	0	0	0	0	5.33	5.19	5.3
ENSMUSG00000030556	6.62	5.63	6.09	6.46	6.22	6.01	6.77	5.9	5.86
ENSMUSG00000047084	8.22	7.18	7.06	7.29	7.22	7.27	7.1	7.18	7.04
ENSMUSG00000090958	0	0	1.08	-0.86	-0.21	0.94	7.13	6.25	5.42
ENSMUSG00000066306	9.67	9.95	10.08	10.02	9.88	10	10.1	10.24	10.18
ENSMUSG00000030921	3.62	3.21	6.41	6.7	4.88	7.66	6.38	6.63	7.9
ENSMUSG00000030881	9.6	9.17	9.15	9.15	9.15	8.97	9.36	9.27	9.25
ENSMUSG00000035901	11.02	10.64	10.71	10.91	10.55	10.94	10.85	10.94	10.78
ENSMUSG00000005609	9.55	9.54	9.4	9.44	9.79	9.48	9.74	9.83	9.58
ENSMUSG00000038156	2.03	0	-1.24	0.73	0.37	0.53	6.49	5.83	6.33
ENSMUSG00000051910	8.85	9.29	9.66	10.05	9.52	9.5	10.05	10.15	9.67
ENSMUSG00000030655	9.67	9.3	9.52	9.65	9.47	9.6	9.65	9.77	9.69
ENSMUSG00000060538	7.28	6.8	7.26	6.95	6.8	7.54	6.97	7.12	7.02
ENSMUSG00000045598	7.32	7.78	7.55	7.61	7.57	7.63	7.03	7.1	6.88
ENSMUSG00000070371	5.03	4.21	5.31	5.12	4.57	5.01	4.71	3.13	4.77
ENSMUSG00000042105	8.71	8.72	8.78	9.49	8.99	9.44	9.02	9.17	9.1
ENSMUSG00000058325	8.24	9.13	9.33	9.66	9.14	9.22	9.67	9.81	9.74
ENSMUSG00000038618	3.62	4.8	4.15	5.66	4.67	4.64	4.57	3.55	3.94
ENSMUSG00000007891	12.93	12.6	12.7	12.72	12.5	13.31	12.12	11.79	11.77
ENSMUSG00000040675	10.3	11.1	11.29	11.42	11.21	11	11.01	10.94	10.89
ENSMUSG00000015755	11.14	10.07	10.1	10.23	9.98	9.75	10.6	10.14	10.31
ENSMUSG00000010461	7.28	6.21	6.56	6.48	6.29	6.81	6.25	6.52	6.47
ENSMUSG00000038876	9.6	9.6	9.39	9.6	9.68	9.59	9.58	9.62	9.64
ENSMUSG00000019841	9.06	8.69	8.42	10.13	9.12	10.91	9.88	9.95	9.05
ENSMUSG00000038151	0	0	0	-0.86	-1.21	0	3.57	3.35	3.94
ENSMUSG00000003226	10.08	9.99	10.03	9.87	10.03	9.91	10.36	10.2	10.08
ENSMUSG00000059901	5.36	8.72	9.24	8.6	4.43	6.18	7	6.92	6.86
ENSMUSG00000037876	9.32	9.61	9.89	10.35	9.33	9.91	10.65	10.61	10.55
ENSMUSG00000037855	8.24	7.89	8.88	8.59	7.36	7.26	7.83	7.44	6.86
ENSMUSG00000020231	7.89	7.51	7.87	7.99	7.8	8.21	8.22	8.15	8.29
ENSMUSG00000001119	0	0	-0.24	0	-1.21	0	10.86	10.08	10.58
ENSMUSG00000020198	10.98	10.55	10.38	10.56	10.68	10.63	10.89	10.91	10.98
ENSMUSG00000034994	14.61	14.27	14.17	14.16	14.21	14.26	14.75	14.64	14.68
ENSMUSG00000020232	9.07	8.77	9.02	8.89	8.76	8.9	9.05	8.75	9
ENSMUSG00000054708	6.2	5.44	6.14	6.46	5.74	6.69	6.29	5.94	6.06
ENSMUSG00000020029	9.49	9.87	10.01	9.84	9.48	9.58	9.07	9.16	9.46
ENSMUSG00000055531	9.88	9.97	9.82	9.73	10.11	9.73	9.99	10.02	9.88
ENSMUSG00000020212	6.84	7.41	7.04	6.96	7.39	7	6.8	7.45	7.3
ENSMUSG00000034667	11.07	9.9	9.7	10.07	9.95	9.79	10.59	10.35	10.29
ENSMUSG00000040249	8.34	7.63	8.24	8.71	6.66	8.63	10.7	10.59	10.41
ENSMUSG00000025369	9.3	8.81	9.04	9.5	9.25	9.5	9.24	9.29	9.21
ENSMUSG00000004568	8.22	8.62	8.38	8.74	8.32	8.86	8.52	8.27	8.43
ENSMUSG00000002949	9.03	8.89	8.69	8.78	8.97	8.94	8.82	9.06	9.08
ENSMUSG00000031441	11.14	11.09	10.7	10.98	11.45	11.86	10.91	11.08	11.05
ENSMUSG00000031480	0	1.63	3.01	3.31	2.6	2.11	3.83	2.13	3.58
ENSMUSG00000031487	6.79	6.67	6.71	6.75	6.7	6.88	6.15	6.33	6.39
ENSMUSG00000070056	6.68	6.33	5.93	7.07	6.42	7.16	6.6	6.55	6.58
ENSMUSG00000055707	7.71	7.12	7.96	7.85	7.53	7.95	6.33	6.74	6.23
ENSMUSG00000074247	9.66	9.8	9.67	9.72	9.64	9.69	9.56	9.41	9.58
ENSMUSG00000034799	6.12	7.02	7.1	7.34	6.27	6.66	7.67	7.69	7.18
ENSMUSG00000031805	4.62	6.02	5.68	6.01	5.33	6.03	6.97	6.83	7.34
ENSMUSG00000031803	5.94	5.44	5.59	6.83	5.15	6.93	6.67	6.9	6.98
ENSMUSG00000005470	8.79	8.81	8.64	8.27	8.93	8.49	7.79	8.06	8.13
ENSMUSG00000004994	6.79	6.44	6.61	6.66	6.67	6.63	7.1	6.81	6.92
ENSMUSG00000033282	6.62	6.72	6.81	6.99	6.89	7.09	6.97	6.89	6.77
ENSMUSG00000013158	3.62	3.21	4.37	4.14	3.54	3.46	3.25	3.35	2.36
ENSMUSG00000031930	8.66	9.04	8.71	8.86	9.11	9.04	9.13	9.27	9.18
ENSMUSG00000038872	5.2	5.95	6.19	6.58	5.23	5.68	6.49	6.55	6.53
ENSMUSG00000033658	8.51	7.86	7.8	7.88	7.89	7.74	8.08	7.99	8.43
ENSMUSG00000046714	2.03	1.63	2.67	2.31	1.96	2.11	3.25	2.13	2.36
ENSMUSG00000062380	9.25	10.84	11.06	11.47	9.11	9.83	8.85	9.07	9.15
ENSMUSG00000031967	9.07	9.49	9.32	9.28	9.44	9.11	9.2	9.22	9.3
ENSMUSG00000025278	7.92	7.93	8.31	8.11	7.92	8.19	8.88	9	8.87
ENSMUSG00000068758	7.46	6.8	7.41	7.09	6.55	7.78	7.36	7.23	7.47
ENSMUSG00000039376	3.03	0	1.57	2.6	2.49	2.94	2.25	0.55	2.77
ENSMUSG00000021782	8.18	8.62	8.9	8.72	8.53	8.56	8.51	8.58	8.51
ENSMUSG00000025280	7.52	7.58	7.75	7.25	7.89	7.62	7.44	7.74	7.53
ENSMUSG00000021994	0	0	0	0	0	0	4.57	3.87	4.58
ENSMUSG00000021943	0	0	0	0	0	0	4.05	3.13	5.77
ENSMUSG00000115338	4.62	6.44	6.07	5.55	5.98	5.82	6.46	6.45	6.58
ENSMUSG00000040721	7.24	6.09	6.67	7.4	6.48	6.81	5.89	6.13	6.1
ENSMUSG00000022220	0	0	0	0	0	0	3.57	3.35	2.77
ENSMUSG00000048582	5.49	7.88	7.47	6.92	8.66	7.91	5.33	5.07	3.1
ENSMUSG00000022033	8.68	9.35	9.15	8.74	9.12	8.5	8.54	8.53	8.18
ENSMUSG00000022037	2.03	3.63	4.22	4.5	1.11	3.58	5.15	4.63	5.42
ENSMUSG00000048922	8.34	8.23	8.22	7.95	8.53	7.92	8.1	8.39	7.85
ENSMUSG00000067995	7.68	7.97	7.93	7.76	8.2	7.87	8	8.08	7.87
ENSMUSG00000035566	5.36	5.33	5.84	6.04	5.74	5.35	6.49	6.43	6.17
ENSMUSG00000033083	7.81	8.2	8.26	7.78	8.32	8.44	8.04	8.21	7.99
ENSMUSG00000061524	6.94	7.93	7.24	7.7	7.59	7.29	7.03	7.33	7.33
ENSMUSG00000031925	5.03	5.53	6.22	7.81	6.5	6.79	6.71	6.61	6.33
ENSMUSG00000032177	6.2	6.63	7.3	6.62	5.73	6.85	6.33	6.65	6.5
ENSMUSG00000036777	9.96	11.26	11.1	10.46	10.41	10.01	10.14	10.39	10.15
ENSMUSG00000042185	8.24	8.07	8.07	8.36	8.2	8.14	8.53	8.66	8.67
ENSMUSG00000038112	0	0	0	0	0	0	5.71	5.72	5.9
ENSMUSG00000034218	7.96	8.36	8.65	8.81	8.83	8.61	8.53	8.92	8.69
ENSMUSG00000032911	5.03	5.21	6.28	4.53	5.31	5.23	6.05	6.55	4.94
ENSMUSG00000032299	8.66	8.72	8.67	8.95	8.9	8.87	8.08	8.16	8.18
ENSMUSG00000036986	7.71	8.56	9.37	8.65	8.03	8.21	8.21	8.45	8.87
ENSMUSG00000036466	3.03	0	2.22	1.46	2.11	1.94	2.25	1.55	2.77
ENSMUSG00000053641	9.49	7.58	7.5	7.68	7.99	7.89	9.03	8.52	8.37
ENSMUSG00000032386	7.94	7.33	7.39	7.67	7.55	7.51	7.4	7.43	7.36
ENSMUSG00000035284	8.52	8.31	8.46	8.42	8.49	8.97	8.72	9.11	9.16
ENSMUSG00000032374	9.45	9.47	9.55	10.79	9.87	9.8	10.88	10.93	10.7
ENSMUSG00000032548	0	3.95	3.71	3.78	1.11	2.4	6.29	5.97	6.06
ENSMUSG00000057969	9.95	8.67	9.26	8.49	9.24	9.95	9.39	9.51	9.38
ENSMUSG00000039952	10.75	11.27	11.29	11.68	11.04	11.4	11.74	11.94	11.67
ENSMUSG00000032598	6.36	6.72	6.91	6.52	6.42	6.56	6.6	6.1	6.68
ENSMUSG00000032485	9.75	9.75	9.8	9.73	9.72	9.72	10.08	10.2	10.27
ENSMUSG00000056724	7.56	6.95	7.21	6.6	7.4	7.69	7.46	7.62	7.59
ENSMUSG00000020473	11.93	12.11	11.97	11.68	12.2	12.6	12.39	12.21	12.19
ENSMUSG00000020456	10.96	11.45	10.97	10.9	11.4	11.73	11.58	11.59	11.39
ENSMUSG00000041164	9.91	9.53	9.48	9.58	9.67	9.73	9.76	10.01	9.9
ENSMUSG00000020143	0	0	-1.24	-0.86	-1.21	-1.06	2.83	3.55	2.77
ENSMUSG00000018849	7.62	7.95	7.9	7.49	7.78	7.25	7.57	7.37	7.2
ENSMUSG00000041346	6.49	6.99	6.67	6.36	7.03	6.7	6.71	6.43	6.75
ENSMUSG00000059552	10.13	10.12	10.15	10.05	10.03	9.71	10.04	10.02	10.13
ENSMUSG00000020886	8.49	7.15	7.92	7.89	6.96	7.38	7.46	7.01	7.47
ENSMUSG00000018921	8.94	9.29	9.17	8.74	9.31	8.95	8.85	9.09	9.18
ENSMUSG00000018920	0	0	0.34	1.73	1.37	0.94	3.83	4.45	4.94
ENSMUSG00000038188	5.84	3.21	4.22	5.5	4.4	5.67	6.53	6.77	7.57
ENSMUSG00000037926	7.28	7.67	7.68	7.68	7.43	7.26	7.79	7.71	7.85
ENSMUSG00000018334	4.84	5.63	5.37	5.53	6.35	6.18	7.27	6.92	7.39
ENSMUSG00000049612	0	1.63	0	2.6	4.31	3.58	2.25	3.55	3.36
ENSMUSG00000020513	6.84	6.63	6.85	6.35	7.23	7.24	6.33	6.16	6.33
ENSMUSG00000038020	3.03	3.63	2.93	3.05	2.49	1.53	4.57	2.87	2.36
ENSMUSG00000034621	8.75	8.72	8.68	8.85	8.9	8.89	8.74	8.76	8.76
ENSMUSG00000051378	8.9	8.89	8.78	8.5	9.06	8.37	8.55	8.61	8.46
ENSMUSG00000040481	9.94	9.79	9.84	9.97	9.82	9.77	9.84	10.06	9.99
ENSMUSG00000020620	7.99	5.53	6.19	6.17	5.3	6.74	6.53	5.76	6.13
ENSMUSG00000016940	7.46	7.49	6.81	6.76	6.89	6.56	6.6	6.59	7.81
ENSMUSG00000034341	10.59	10.41	10.08	10.53	10.78	11.07	10.74	10.73	10.86
ENSMUSG00000020814	7.08	8.14	8.2	7.85	7.32	7.52	7.96	7.5	7.47
ENSMUSG00000019726	8.75	8.61	8.81	9.34	8.79	9.69	9.28	9.44	9.29
ENSMUSG00000054931	2.03	0	2.57	2.84	2.6	3.58	1.25	0.55	1.77
ENSMUSG00000006191	5.03	6.09	5.55	6.31	5.7	6.03	6	5.83	5.23
ENSMUSG00000039109	0	0	-1.24	0	0	0	5.05	5.59	4.68
ENSMUSG00000039087	7.36	7.46	7.56	8.19	7.92	8.4	8.57	8.5	8.49
ENSMUSG00000037851	11.14	10.16	9.77	10.29	10.52	9.73	10.96	10.79	10.73
ENSMUSG00000021488	7.52	7.15	7.57	7.58	7.77	7.67	8.27	8.02	7.84
ENSMUSG00000021540	9.84	9.7	9.49	9.84	10.21	10.07	10.17	10.25	10.06
ENSMUSG00000021595	10.06	10.86	10.59	10.77	10.68	10.37	10.89	11.08	11.05
ENSMUSG00000071252	5.36	5.33	5.71	5.68	6.03	5.53	6.49	5.76	6.61
ENSMUSG00000021613	4.03	3.21	2.85	5.07	6.07	2.85	7.86	7.55	6.42
ENSMUSG00000047419	0	0	-1.24	0	-0.21	0.53	2.83	4.55	3.77
ENSMUSG00000021690	8.48	8.58	8.56	9.16	8.22	8.6	9.4	9.25	9.24
ENSMUSG00000034751	5.84	6.44	6.99	6.72	5.82	6.4	7.29	7.07	7.34
ENSMUSG00000042743	6.49	5.33	5.27	5.81	5.27	5.28	6.05	5.63	5.63
ENSMUSG00000020640	10.17	9.82	9.77	10.09	10.12	10.08	9.82	10.11	10.04
ENSMUSG00000004698	2.03	2.63	3.57	4.05	1.11	0.94	4.57	4.79	4.86
ENSMUSG00000020954	9.72	9.78	9.66	9.94	9.71	9.6	9.37	9.3	9.77
ENSMUSG00000035181	8.43	8.63	8.7	8.52	8.4	8.59	8.7	8.87	8.87
ENSMUSG00000021068	8.68	9.01	9.23	9.09	8.92	9.25	9.1	9.28	9.17
ENSMUSG00000021223	7.08	5.63	5.88	6.83	5.97	7.4	6.38	5.97	6.06
ENSMUSG00000021244	9.78	9.14	9.32	9.2	9.48	9.44	9.48	9.55	9.55
ENSMUSG00000051166	8.43	7.63	7.77	7.8	7.73	7.76	7.74	7.92	8.01
ENSMUSG00000045404	2.03	3.95	3.34	2.84	2.96	2.53	3.83	0	2.36
ENSMUSG00000058070	3.62	3.95	4.78	3.14	2.96	3.26	5.33	4.63	4.23
ENSMUSG00000021278	2.03	2.63	2.08	0.73	1.96	2.4	3.25	2.13	2.77
ENSMUSG00000011148	5.94	6.91	7.03	7.36	5	5.75	6.74	6.92	5.98
ENSMUSG00000021144	10.4	10.37	10.18	9.86	9.94	9.75	10.41	10.46	10.73
ENSMUSG00000042063	8.98	8.94	8.88	9.02	9.17	9.1	8.86	8.85	8.93
ENSMUSG00000021175	8.56	9.7	9.63	9.24	9.2	8.97	9.43	9.43	9.4
ENSMUSG00000022141	9.01	8.29	8.68	8.84	8.66	8.67	8.85	8.87	8.78
ENSMUSG00000022241	11.12	10.12	9.82	9.96	10.46	9.65	10.7	10.44	10.48
ENSMUSG00000022325	8.2	8.86	8.51	7.52	8.96	7.67	7.46	7.46	7.45
ENSMUSG00000022300	8.96	9.58	9.44	9.23	9.6	9.2	9.1	9.29	9.28
ENSMUSG00000022425	9.18	10.12	8.91	9.29	10.79	10.2	9.82	10.36	9.63
ENSMUSG00000022335	6.84	7.63	7.31	7.41	7.34	7.43	6.92	7.08	7.02
ENSMUSG00000022575	4.84	1.63	2.85	4.39	2.7	3.99	5.83	6.01	6.84
ENSMUSG00000022568	9.92	10.11	9.79	9.59	10.03	9.51	10.05	10.05	10.03
ENSMUSG00000075590	7.59	5.33	5.19	5.76	6.34	7.19	7.49	7.44	7.13
ENSMUSG00000004187	3.03	2.63	2.85	3.84	3.18	4.58	3.83	2.87	4.1
ENSMUSG00000033128	9.89	9.72	9.63	9.74	9.67	9.75	10.02	9.97	9.96
ENSMUSG00000047888	8.56	8.74	8.77	9.21	8.63	9.03	8.95	9.06	8.96
ENSMUSG00000022463	10.67	10.99	10.84	11.2	10.77	10.97	11.62	11.65	11.61
ENSMUSG00000016757	8.93	9.6	9.63	9.27	9.46	8.88	9.14	9.25	9.32
ENSMUSG00000081534	12.44	10.91	11.35	10.87	10.86	11.46	10.45	10.31	10.31
ENSMUSG00000003360	9.95	10.38	10.21	10.12	10.3	9.85	9.94	10.06	9.97
ENSMUSG00000023000	4.03	3.95	3.97	3.9	2.7	3.7	2.25	4.25	2.77
ENSMUSG00000005846	10.75	10.85	10.7	10.24	10.82	10.23	10.6	10.59	10.57
ENSMUSG00000022684	8.94	8.1	8.35	8.41	8.39	8.53	8.41	8.24	8.12
ENSMUSG00000023088	9.2	8.84	9.29	9.01	8.43	8.72	9.26	9.25	9.37
ENSMUSG00000022788	8.54	8.66	8.81	9.31	8.94	9.12	8.79	8.62	8.55
ENSMUSG00000022750	10	9.26	9.46	9.48	9.15	9.13	8.75	8.94	9.13
ENSMUSG00000022822	9.39	9.2	9.11	9.23	9.17	9.28	9.01	9.27	9.12
ENSMUSG00000006958	0	0	0	-0.86	-1.21	-1.06	3.57	4.13	3.58
ENSMUSG00000022833	6.89	6.91	6.62	6.55	7.01	6.57	5.64	6.48	5.73
ENSMUSG00000052133	0	0	-1.24	0	1.37	0	2.25	2.13	3.77
ENSMUSG00000034379	5.2	5.09	4.8	5.41	5.36	4.94	5.05	4.55	4.36
ENSMUSG00000022899	6.2	5.09	5.59	5.66	6.12	6.7	6.77	6.79	6.86
ENSMUSG00000034243	9.55	8.82	8.96	9.23	8.98	9.58	9.73	9.47	9.44
ENSMUSG00000002845	9.39	8.21	8.27	8.09	8.35	8.64	8.9	8.31	8.25
ENSMUSG00000035356	5.36	5.21	5.01	5.09	5.77	5.38	9.16	9.27	9.37
ENSMUSG00000032932	9.72	9.34	9.26	9	9.37	9.55	9.9	9.52	9.31
ENSMUSG00000022892	11.06	10.82	10.74	11.03	10.82	11.03	11.44	11.32	11.61
ENSMUSG00000041079	6.68	6.67	6.38	6.25	6.48	6.38	5.83	6.1	6.27
ENSMUSG00000039929	7.94	7.67	7.51	6.84	7.65	7.21	7.67	7.35	7.91
ENSMUSG00000023800	6.03	6.09	6.05	6.64	6.27	6.78	7.05	7.1	6.9
ENSMUSG00000032855	9.45	9.21	9.55	9.58	9.56	9.95	9.74	9.79	9.81
ENSMUSG00000047507	3.62	1.63	2.46	2.31	2.11	0.53	2.83	1.55	1.77
ENSMUSG00000024186	2.03	2.63	1.08	3.95	-1.21	2.75	4.83	5.87	5.9
ENSMUSG00000042644	5.03	4.95	4.71	7.15	4.22	5.72	7	7.16	6.39
ENSMUSG00000062753	8.22	8.05	7.86	8.15	7.97	8.14	7.53	7.43	7.55
ENSMUSG00000004865	10.19	10.59	10.41	10.09	10.37	10.01	10.04	10.11	10.11
ENSMUSG00000038146	4.03	3.63	4.46	3.66	2.25	0.53	4.95	4.94	5.1
ENSMUSG00000024050	9.95	9.89	9.69	9.55	9.71	9.48	10.11	10.13	10.21
ENSMUSG00000095325	6.2	5.88	6.05	6.22	6.26	6.46	6.25	5.83	5.02
ENSMUSG00000036036	5.73	4.8	4.46	4.5	4.92	5.54	5.64	4.79	5.17
ENSMUSG00000015599	7.08	6.49	5.62	5.91	7	6.4	6.97	7.4	6.36
ENSMUSG00000023982	5.73	6.09	6.25	6.25	5.06	5.84	6.33	5.63	6.33
ENSMUSG00000023923	7.32	7.91	8.14	8.46	7.99	8.09	8.09	8.14	8.06
ENSMUSG00000011589	4.36	2.63	3.8	2.46	2.6	-0.06	1.25	1.55	1.77
ENSMUSG00000038781	2.03	2.63	2.93	4.27	3.31	4.23	3.57	3.87	3.94
ENSMUSG00000024043	4.84	5.72	6.7	6.72	5.36	4.92	5.64	4.63	5.1
ENSMUSG00000024066	2.03	5.53	5.22	7.94	0.79	5.87	6.2	7.29	7.73
ENSMUSG00000035051	8.03	7.46	7.71	7.88	7.65	7.88	7.75	7.81	7.51
ENSMUSG00000024247	6.68	5.44	6.37	6.3	6.52	6.57	6.71	6.67	6.42
ENSMUSG00000055817	8.28	8.44	8.27	8.09	7.88	8.1	8.26	8.37	8.51
ENSMUSG00000024120	9.9	9.69	9.38	9.19	9.67	9.53	9.51	9.63	9.51
ENSMUSG00000036103	0	0	0	0	0	0	7.42	6.87	6.7
ENSMUSG00000041923	4.84	2.63	4.99	4.23	3.79	4.61	3.57	2.87	3.77
ENSMUSG00000005871	9.61	9.63	9.47	9.78	9.77	9.68	9.42	9.61	9.64
ENSMUSG00000033272	8.96	9.55	9.39	9.39	9.56	9.36	9.03	9.5	9.35
ENSMUSG00000024474	9.88	9.47	9.46	9.26	9.6	9.39	9.53	9.69	9.72
ENSMUSG00000073591	3.62	1.63	2.67	3.05	2.37	3.46	3.25	3.55	3.58
ENSMUSG00000036452	5.36	5.63	5.73	5.05	5.04	5.58	4.83	5.72	5.94
ENSMUSG00000071847	0	0	0	0	0	0	4.05	3.55	4.36
ENSMUSG00000024524	5.36	4.8	4.87	4.81	4.54	5.23	5.05	3.87	4.94
ENSMUSG00000009535	8.34	8.15	8.21	8.34	8.42	8.22	8.26	8.31	8.14
ENSMUSG00000024548	0	0	0	0	0	0	4.83	3.35	3.77
ENSMUSG00000049090	7.89	7.69	7.85	7.75	7.82	7.91	7.46	7.59	7.37
ENSMUSG00000024937	8.43	8.72	9.09	8.54	8.19	8.33	8.39	8.52	8.71
ENSMUSG00000024826	9.52	8.81	8.76	8.75	8.89	8.59	8.57	8.8	8.98
ENSMUSG00000024787	9.07	8.93	8.81	8.28	8.94	8.97	8.24	8.38	8.18
ENSMUSG00000069833	5.03	7.09	8.39	8.42	4.9	7.15	8.91	9.06	8.96
ENSMUSG00000024740	11.6	12.16	12.21	12.14	11.98	11.84	12.11	12.04	11.96
ENSMUSG00000024736	7.73	8.04	7.91	8.04	8.15	7.41	7.55	7.67	7.94
ENSMUSG00000024713	0	0	0.34	-0.86	-0.21	-1.06	7.29	7.5	6.42
ENSMUSG00000040929	6.94	6.58	6.51	6.7	6.77	6.32	6.38	6.57	5.9
ENSMUSG00000046324	8.32	8.99	9.12	9.14	8.53	8.65	8.58	8.52	8.41
ENSMUSG00000013663	9.51	9.37	9.5	10	9.35	9.27	9.49	9.34	9.38
ENSMUSG00000024795	8.83	9.47	9.24	8.8	9.74	9.08	8.58	8.62	8.67
ENSMUSG00000025016	11.28	11.46	11.44	11.46	11.37	11.54	11.57	11.46	11.35
ENSMUSG00000025195	7.28	6.91	6.92	6.85	6.53	6.95	6.8	6.83	7.13
ENSMUSG00000037071	10.66	10.08	9.9	11.18	10.44	10.77	10.52	10.83	10.48
